# Control of ciliary transcriptional programs during spermatogenesis by antagonistic transcription factors

**DOI:** 10.1101/2024.01.01.573824

**Authors:** Weihua Wang, Junqiao Xing, Xiqi Zhang, Hongni Liu, Xingyu Liu, Haochen Jiang, Cheng Xu, Xue Zhao, Zhangfeng Hu

## Abstract

Existence of cilia in the last eukaryotic common ancestor (LECA) raises a fundamental question in biology: how the transcriptional regulation of ciliogenesis has evolved? One conceptual answer to this question is by an ancient transcription factor regulating ciliary gene expression in both unicellular and multicellular organisms, but examples of such transcription factors in eukaryotes are lacking. Previously, we showed that an ancient transcription factor XAP5 is required for flagellar assembly in *Chlamydomonas*. Here, we show that XAP5 and XAP5L are two conserved pairs of antagonistic transcription regulators that control ciliary transcriptional programs during spermatogenesis. Male mice lacking either XAP5 or XAP5L display infertility, as a result of meiotic prophase arrest and sperm flagella malformation, respectively. Mechanistically, XAP5 positively regulates the ciliary gene expression by activating the key regulators including FOXJ1 and RFX families during the early stage of spermatogenesis. In contrast, XAP5L negatively regulates the expression of ciliary genes via repressing these ciliary transcription factors during the spermiogenesis stage. Our results provide new insights into the mechanisms by which temporal and spatial transcription regulators are coordinated to control ciliary transcriptional programs during spermatogenesis.
