## Supplementary material for "Control of ciliary transcriptional programs during spermatogenesis by antagonistic transcription factors": Table S2

### Sheet: Sheet1
Primers for genome PCR.
Gene	Sequence	Product length (bp)
XAP5L	GCTCCGTTGGTGACAGTAGT	WT, 199; Mutant, 339.
	CTTCGCAGCTGGTACGAGAA
	GACGCCAGGTACAGAACCAA
XAP5	TTGGTGAATTGGATCTACAC	WT, 270; Mutant, 337.
	ATACATATACCCCTGAGTAC
Primers for real-time PCR.
Gene	Sequence	Product length (bp)
GAPDH	ATGGTGAAGGTCGGTGTGAAC	179
	GCCTTGACTGTGCCGTTGAAT
FOXJ1	CCCTGACGACGTGGACTATG	114
	GCCGACAGAGTGATCTTGGT
RFX1	AGTACCCGGAGACGCCTATC	142
	CTGCCGGACACATACATGG
RFX2	TGTGAGGCTACCTTAGATGTCG	104
	GCACAGCTATCGCTGGAGG
RFX3	ATGCAGACTTCAGAGACGGGT	107
	ACTGGCACTTGCTGTACCAC
RFX4	TTTCCTTCTGCACTTTTGGCA	124
	CAACACACCGGAGATGGCTT
RFX8	CTGCACCGGGGTATCATTCAA	105
	CCCACAGGTCTCGACATAAATC
SOX5	CTGCCGCCATTGATGATTCC	104
	CCAGCCTTGTAGCTGAAACCA
SOX30	AGCCGCCTAGTGCTTTTGG	95
	CCCCTGAAACTGGATACGGG
STRA8	ACAACCTAAGGAAGGCAGTTTAC	174
	TGACCTCCTCTAAGCTGTTGG
CFAP206	GTGCTGGTAGTAGCCACAATG	90
	GTGGGCTGCACATTCTTGTC
IFT81	GAGGAGATGCCAGAGCAGAC	227
	CACTTGGCCACCTCCAGTTTT
TULP2	AGAAGTGGAGCGTCTCAGGA	156
	ATTGGCCTGAACCATGAGGG
TAF7L	AGCCCCCGTTATTCCTGAAG	126
	CCTCGGGTGTCACAAGTGT
TBPL1	TTTGGTGCCAGACGTTTAGC	269
	GCCACAGCCTTTACATTGGG
CREM	ATGTCTTGAAAATCGTGTGGCT	87
	TGGCAATAAAGGTCTTTGAGGG
DMC1	ATGAAGGAGGATCAAGTTGTGC	91
	CATGCTTCTGCAACAGGTCAA
SPO11	ATTCTGTCGGCCTTCGGATG	141
	TTGCATAAGTGTCGCTCTGTATT
XAP5L	CGCAAAAGCACCAGAAGGAAG	126
	GTTCAGCGCAAGGCTTTTTG
CELF1	CGTACTCACCAGTTCAGGGTC	336
	AACAGGTTGGCTCCTTCTGG
FAIM	ATGACGGATCTCGTAGCTGTT	159
	CGTTTCTTTGCCCACCAACTT
Primers for CUT&Tag real-time PCR.
Gene	Sequence	Product length (bp)
DNA Spike in	GCCTTCTTCCCATTTCTGATCC	80
	CACGAATCAGCGGTAAAGGT
FOXJ1	TATCACCCTGGCTTCTCCCA	73
	ACAGAAGCGTCAGGGTTGAG
RFX2	TAGTGCCCGTCAGAGGTGAA	120
	ACCTCCTTAGAGCCAACCCT
SOX30	CTCCTGATTGGGCGAGGC	87
	CCCCCTTTCGGTTAAGACCC
